# Cell-type-resolved transcriptional reprogramming in resistant soybean roots reveals cambial activation and early syncytium initiation upon nematode infection

**DOI:** 10.64898/2026.04.08.717279

**Authors:** Vikas Devkar, Leonidas D’Agostino, Sushil Satish Chhapekar, Jiamei Li, Moises Frausto, Lenin Yong□Villalobos, Luis Herrera-Estrella, Fiona L. Goggin, Henry Nguyen, Gunvant B. Patil

## Abstract

Soybean cyst nematode (SCN) is the most destructive pathogen of soybean, yet the cellular basis of host resistance remains poorly understood. Here, we present a high-quality, cell-type–resolved atlas of root responses during early SCN infection in the highly resistant genotype PI437654, capturing transcriptional states across all major tissues, including rare syncytial cells. Our analyses reveal that resistance is mediated not by a localized defense but by coordinated, multicell reprogramming spanning invasion layers, vascular tissues, and feeding site–associated cells. We identify the vascular cambium as the primary cellular origin of SCN-induced syncytia, resolving a long-standing question in nematology. Mechanistically, resistance arises from disruption of key processes required for feeding site establishment, secretory stress via imbalanced vesicle trafficking, suppression of endoreduplication to prevent hypertrophic syncytial growth, and activation of autophagy to maintain cellular homeostasis. Spatially organized hormone signaling networks, including jasmonic acid, salicylic acid, and ethylene pathways, further reinforce defense, with GmJAZ1 functioning as a central regulator of JA–SA crosstalk. Collectively, PI437654 enforces resistance by targeting host cell identity, nutrient sink formation, and sustained parasitism, deploying a multilayered, tissue-specific defense strategy. This study provides a mechanistic, systems-level framework for SCN resistance and establishes a single-cell resource capturing rare root cell states, offering actionable targets for engineering durable nematode resistance.

**Key points:**

- Soybean cyst nematode (SCN) is the most destructive pathogen of soybean worldwide, yet the cellular basis of early host responses and feeding site initiation remains poorly understood.
- Using single-nucleus RNA sequencing (snRNA-seq), we generated a cell-type–resolved atlas of early SCN infection in roots of a unique and highly resistant soybean genotype PI437654. Trajectory analysis integrated with syncytium marker genes revealed that cambium cells are selectively targeted as the cellular origin of syncytium formation.
- SCN infection triggers extensive cell-type–specific transcriptional reprogramming, particularly in vascular tissues (xylem, phloem, and cambium), involving pathways related to cell cycle and endoreduplication, vesicle trafficking, autophagy, and phytohormone signaling.
- Functional validation demonstrated enhanced autophagy activation in infected roots via increased GFP-GmATG8a–labeled autophagic puncta, while overexpression of the jasmonic acid regulator GmJAZ1 significantly enhanced SCN resistance in susceptible soybean.
- Together, these findings define the cellular origin of SCN-induced syncytia and reveal coordinated cell-type-specific defense programs, providing a mechanistic framework for engineering durable resistance to SCN.
