## Supplementary Tables for "Cell-type-resolved transcriptional reprogramming in resistant soybean roots reveals cambial activation and early syncytium initiation upon nematode infection"

### Sheet: Table S1
Table S1: QC metrics of nuclei used for the current study
Sample	Number of Nuclei
SCN(+)	3382
SCN(-)	3530
UMI
Sample	Minimum	Median	Mean	Maximum
Combined	123	351	446	3154
SCN(+)	123	295	455	3153
SCN(-)	290	362	436	1142
Genes
Sample	Minimum	Median	Mean	Maximum
Combined	142	647	565	3153
SCN(+)	142	513	636	3153
SCN(-)	424	592	657	1486

### Sheet: Table S2
Table S2: Cell Type Markers for Soybean Roots
Gene	Cell Type	Study	Sun et al.	Liu et al.	Zhang et al.	Cervantes-Pérez et al.
Glyma.10G125000	Cambium	Cervantes-Pérez	doi.org/10.1111/jipb.13495	doi.org/10.1038/s41477-023-01387-z	doi.org/10.1016/j.cell.2024.10.050	doi.org/10.1016/j.xplc.2024.100984
Glyma.10G139200	Cambium	Cervantes-Pérez
Glyma.13G091600	Cambium	Cervantes-Pérez
Glyma.15G008500	Cambium	Cervantes-Pérez
Glyma.17G180400	Cambium	Cervantes-Pérez
Glyma.17G235000	Cambium	Cervantes-Pérez
Glyma.06G002000	Cambium	Zhang, Cervantes-Pérez
Glyma.06G256000	Cambium	Zhang, Cervantes-Pérez
Glyma.06G051500	Cambium	Sun
Glyma.13G296900	Cambium	Sun
Glyma.09G060500	Cambium	Sun
Glyma.13G101300	Cambium	Sun
Glyma.15G167000	Cambium	Sun
Glyma.17G058400	Cambium	Sun
Glyma.06G168300	Cortex	Cervantes-Pérez
Glyma.11G221200	Cortex	Cervantes-Pérez
Glyma.15G169100	Cortex	Cervantes-Pérez
Glyma.09G117900	Cortex	Liu, Sun
Glyma.06G182700	Cortex	Liu, Sun
Glyma.20G203800	Cortex	Liu, Sun
Glyma.01G203400	Cortex	Zhang
Glyma.14G178000	Cortex	Zhang
Glyma.06G235500	Cortex	Zhang, Cervantes-Pérez
Glyma.09G216800	Cortex	Zhang, Cervantes-Pérez
Glyma.14G047200	Cortex	Zhang, Sun
Glyma.01G228700	Cortex	Sun
Glyma.14G081200	Cortex	Sun
Glyma.17G034700	Cortex	Sun
Glyma.05G057200	Cortex	Sun
Glyma.05G057500	Cortex	Sun
Glyma.17G139700	Cortex	Sun
Glyma.05G057100	Cortex	Sun
Glyma.05G057300	Cortex	Sun
Glyma.05G057400	Cortex	Sun
Glyma.08G162100	Cortex	Sun
Glyma.15G265500	Cortex	Sun
Glyma.17G139800	Cortex	Sun
Glyma.17G139900	Cortex	Sun
Glyma.17G140000	Cortex	Sun
Glyma.18G089800	Cortex	Sun
Glyma.02G269700	Cortex	Sun
Glyma.02G295300	Cortex	Sun
Glyma.08G322300	Cortex	Sun
Glyma.04G091800	Cortex	Sun
Glyma.02G213000	Cortex	Sun
Glyma.14G018100	Cortex	Sun
Glyma.14G180700	Cortex	Sun
Glyma.05G057600	Cortex	Sun
Glyma.06G093600	Cortex	Sun
Glyma.17G140100	Cortex	Sun
Glyma.01G078300	Cortex	Sun
Glyma.06G235900	Cortex	Sun
Glyma.14G218700	Endodermis	Cervantes-Pérez
Glyma.03G007500	Endodermis	Zhang
Glyma.04G227200	Endodermis	Zhang, Cervantes-Pérez
Glyma.16G106800	Endodermis	Zhang, Cervantes-Pérez, Sun
Glyma.20G135300	Endodermis	Sun
Glyma.06G302600	Endodermis	Sun
Glyma.12G101200	Endodermis	Sun
Glyma.12G195600	Endodermis	Sun
Glyma.06G302700	Endodermis	Sun
Glyma.12G101000	Endodermis	Sun
Glyma.12G195500	Endodermis	Sun
Glyma.13G306900	Endodermis	Sun
Glyma.13G307000	Endodermis	Sun
Glyma.14G070800	Endodermis	Sun
Glyma.01G151100	Endodermis	Sun
Glyma.01G235000	Endodermis	Sun
Glyma.02G137400	Endodermis	Sun
Glyma.02G258000	Endodermis	Sun
Glyma.07G208000	Endodermis	Sun
Glyma.09G216100	Endodermis	Sun
Glyma.10G246800	Endodermis	Sun
Glyma.11G007900	Endodermis	Sun
Glyma.12G070300	Endodermis	Sun
Glyma.12G171700	Endodermis	Sun
Glyma.13G327500	Endodermis	Sun
Glyma.14G058500	Endodermis	Sun
Glyma.17G253800	Endodermis	Sun
Glyma.18G026200	Endodermis	Sun
Glyma.06G259400	Epidermis	Cervantes-Pérez
Glyma.10G070200	Epidermis	Cervantes-Pérez
Glyma.10G229400	Epidermis	Cervantes-Pérez
Glyma.16G039800	Epidermis	Cervantes-Pérez
Glyma.19G255500	Epidermis	Cervantes-Pérez
Glyma.09G039900	Epidermis	Liu, Sun
Glyma.08G324300	Epidermis	Liu, Sun
Glyma.01G128700	Epidermis	Zhang
Glyma.08G014900	Epidermis	Zhang
Glyma.01G156200	Epidermis	Zhang, Cervantes-Pérez
Glyma.09G099900	Epidermis	Zhang, Cervantes-Pérez
Glyma.01G224900	Epidermis	Zhang, Liu, Sun
Glyma.09G265200	Epidermis	Sun
Glyma.04G118900	Epidermis	Sun
Glyma.06G319200	Epidermis	Sun
Glyma.07G019500	Epidermis	Sun
Glyma.07G076800	Epidermis	Sun
Glyma.08G204700	Epidermis	Sun
Glyma.13G075700	Epidermis	Sun
Glyma.13G357100	Epidermis	Sun
Glyma.15G016500	Epidermis	Sun
Glyma.16G131700	Epidermis	Sun
Glyma.20G049800	Epidermis	Sun
Glyma.18G225800	Epidermis	Sun
Glyma.02G051500	Epidermis	Sun
Glyma.03G016600	Epidermis	Sun
Glyma.03G145300	Epidermis	Sun
Glyma.09G232000	Epidermis	Sun
Glyma.12G004500	Epidermis	Sun
Glyma.19G148300	Epidermis	Sun
Glyma.06G190800	Epidermis	Sun
Glyma.15G129100	Epidermis	Sun
Glyma.18G106400	Epidermis	Sun
Glyma.02G287400	Epidermis	Sun
Glyma.08G309700	Epidermis	Sun
Glyma.20G184200	Epidermis	Sun
Glyma.05G023700	Pericycle	Cervantes-Pérez
Glyma.13G261000	Pericycle	Cervantes-Pérez
Glyma.15G245800	Pericycle	Cervantes-Pérez
Glyma.17G153300	Pericycle	Liu, Sun
Glyma.02G003700	Pericycle	Zhang, Cervantes-Pérez
Glyma.08G125800	Pericycle	Zhang, Cervantes-Pérez
Glyma.09G127000	Pericycle	Zhang, Cervantes-Pérez
Glyma.11G078300	Pericycle	Zhang, Cervantes-Pérez
Glyma.02G159900	Pericycle	Sun
Glyma.01G200100	Pericycle	Sun
Glyma.03G041300	Pericycle	Sun
Glyma.05G070600	Pericycle	Sun
Glyma.09G279600	Pericycle	Sun
Glyma.11G042000	Pericycle	Sun
Glyma.18G097800	Pericycle	Sun
Glyma.18G209500	Pericycle	Sun
Glyma.15G276000	Pericycle	Sun
Glyma.10G217900	Pericycle	Sun
Glyma.15G210100	Phloem	Zhang, Liu
Glyma.07G006500	Phloem	Cervantes-Pérez
Glyma.11G243100	Phloem	Cervantes-Pérez
Glyma.15G274200	Phloem	Cervantes-Pérez
Glyma.01G164600	Phloem	Cervantes-Pérez
Glyma.06G294200	Phloem	Cervantes-Pérez
Glyma.08G314900	Phloem	Cervantes-Pérez
Glyma.14G204500	Phloem	Cervantes-Pérez
Glyma.05G216000	Phloem	Zhang, Cervantes-Pérez
Glyma.12G154300	Phloem	Zhang, Cervantes-Pérez
Glyma.09G061200	Phloem	Sun
Glyma.07G222500	Phloem	Sun
Glyma.20G021000	Phloem	Sun
Glyma.20G020900	Phloem	Sun
Glyma.20G021500	Phloem	Sun
Glyma.08G121700	Phloem	Sun
Glyma.20G021200	Phloem	Sun
Glyma.09G085600	Phloem	Sun
Glyma.12G063800	Phloem	Sun
Glyma.15G263700	Phloem	Sun
Glyma.08G163500	Phloem	Sun
Glyma.05G164300	Phloem	Sun
Glyma.11G140200	Phloem	Sun
Glyma.13G335200	Phloem	Sun
Glyma.15G039300	Phloem	Sun
Glyma.15G195600	Phloem	Sun
Glyma.15G215000	Phloem	Sun
Glyma.12G234200	Phloem	Sun
Glyma.02G149100	Trichoblast	Cervantes-Pérez
Glyma.04G010600	Trichoblast	Cervantes-Pérez
Glyma.07G130800	Trichoblast	Cervantes-Pérez
Glyma.20G061300	Trichoblast	Cervantes-Pérez
Glyma.17G030700	Trichoblast	Zhang, Sun
Glyma.07G243200	Trichoblast	Sun
Glyma.17G133100	Trichoblast	Sun
Glyma.11G101300	Trichoblast	Sun
Glyma.12G027200	Trichoblast	Sun
Glyma.01G214400	Trichoblast	Sun
Glyma.01G219300	Trichoblast	Sun
Glyma.02G248200	Trichoblast	Sun
Glyma.05G051200	Trichoblast	Sun
Glyma.05G179400	Trichoblast	Sun
Glyma.08G137100	Trichoblast	Sun
Glyma.11G024200	Trichoblast	Sun
Glyma.11G027600	Trichoblast	Sun
Glyma.11G239500	Trichoblast	Sun
Glyma.13G334000	Trichoblast	Sun
Glyma.14G068300	Trichoblast	Sun
Glyma.18G017900	Trichoblast	Sun
Glyma.04G063800	Xylem	Cervantes-Pérez
Glyma.06G065000	Xylem	Cervantes-Pérez
Glyma.18G043200	Xylem	Cervantes-Pérez
Glyma.18G197400	Xylem	Cervantes-Pérez
Glyma.13G334500	Xylem	Zhang, Cervantes-Pérez
Glyma.15G040000	Xylem	Zhang, Cervantes-Pérez
Glyma.19G033600	Xylem	Sun
Glyma.19G179100	Xylem	Sun
Glyma.15G266300	Xylem	Sun
Glyma.01G194200	Xylem	Sun
Glyma.10G205000	Xylem	Sun
Glyma.11G047700	Xylem	Sun
Glyma.20G185500	Xylem	Sun
Glyma.05G055900	Xylem	Sun
Glyma.11G030600	Xylem	Sun
Glyma.17G138100	Xylem	Sun
Glyma.01G088300	Xylem	Sun
Glyma.02G100700	Xylem	Sun
Glyma.03G178300	Xylem	Sun
Glyma.04G160000	Xylem	Sun
Glyma.05G105600	Xylem	Sun
Glyma.06G205500	Xylem	Sun
Glyma.08G249800	Xylem	Sun
Glyma.10G050100	Xylem	Sun
Glyma.10G216400	Xylem	Sun
Glyma.12G025900	Xylem	Sun
Glyma.12G237500	Xylem	Sun
Glyma.13G053200	Xylem	Sun
Glyma.13G137600	Xylem	Sun
Glyma.13G203100	Xylem	Sun
Glyma.17G160800	Xylem	Sun
Glyma.18G272100	Xylem	Sun
Glyma.20G175500	Xylem	Sun
Glyma.17G052900	Xylem	Sun

### Sheet: Table S3
Table S3: Unique Syncytium Marker Genes Identified from Klink et al. (2005, 2007, 2010)
Gene	Study	DOI
Glyma.03G124400	klink_2005	doi.org/10.1007/s11103-005-2416-7
Glyma.05G157300	klink_2005	doi.org/10.1007/s11103-005-2416-7
Glyma.11G140500	klink_2007	doi.org/10.1007/s00425-007-0578-z
Glyma.08G200000	klink_2007	doi.org/10.1007/s00425-007-0578-z
Glyma.11G096700	klink_2007	doi.org/10.1007/s00425-007-0578-z
Glyma.03G220800	klink_2007	doi.org/10.1007/s00425-007-0578-z
Glyma.13G005100	klink_2007	doi.org/10.1007/s00425-007-0578-z
Glyma.02G208200	klink_2007	doi.org/10.1007/s00425-007-0578-z
Glyma.08G175200	klink_2007	doi.org/10.1007/s00425-007-0578-z
Glyma.08G137000	klink_2007	doi.org/10.1007/s00425-007-0578-z
Glyma.13G165200	klink_2007	doi.org/10.1007/s00425-007-0578-z
Glyma.04G077400	klink_2007	doi.org/10.1007/s00425-007-0578-z
Glyma.01G190900	klink_2007	doi.org/10.1007/s00425-007-0578-z
Glyma.13G199800	klink_2007	doi.org/10.1007/s00425-007-0578-z
Glyma.03G171100	klink_2007	doi.org/10.1007/s00425-007-0578-z
Glyma.17G235300	klink_2007	doi.org/10.1007/s00425-007-0578-z
Glyma.02G216100	klink_2007	doi.org/10.1007/s00425-007-0578-z
Glyma.13G105600	klink_2007	doi.org/10.1007/s00425-007-0578-z
Glyma.01G197800	klink_2007	doi.org/10.1007/s00425-007-0578-z
Glyma.15G203900	klink_2007	doi.org/10.1007/s00425-007-0578-z
Glyma.16G041600	klink_2007	doi.org/10.1007/s00425-007-0578-z
Glyma.08G332900	klink_2007	doi.org/10.1007/s00425-007-0578-z
Glyma.05G104600	klink_2007	doi.org/10.1007/s00425-007-0578-z
Glyma.17G053800	klink_2007	doi.org/10.1007/s00425-007-0578-z
Glyma.05G237000	klink_2007	doi.org/10.1007/s00425-007-0578-z
Glyma.19G058900	klink_2007	doi.org/10.1007/s00425-007-0578-z
Glyma.07G132000	klink_2007	doi.org/10.1007/s00425-007-0578-z
Glyma.02G259300	klink_2007	doi.org/10.1007/s00425-007-0578-z
Glyma.13G046300	klink_2007	doi.org/10.1007/s00425-007-0578-z
Glyma.15G003200	klink_2007	doi.org/10.1007/s00425-007-0578-z
Glyma.04G142300	klink_2007	doi.org/10.1007/s00425-007-0578-z
Glyma.03G105300	klink_2007	doi.org/10.1007/s00425-007-0578-z
Glyma.05G225700	klink_2007	doi.org/10.1007/s00425-007-0578-z
Glyma.09G138100	klink_2007	doi.org/10.1007/s00425-007-0578-z
Glyma.11G247600	klink_2007	doi.org/10.1007/s00425-007-0578-z
Glyma.17G162000	klink_2007	doi.org/10.1007/s00425-007-0578-z
Glyma.12G052700	klink_2007	doi.org/10.1007/s00425-007-0578-z
Glyma.08G231900	klink_2007	doi.org/10.1007/s00425-007-0578-z
Glyma.04G221300	klink_2007	doi.org/10.1007/s00425-007-0578-z
Glyma.20G098400	klink_2007	doi.org/10.1007/s00425-007-0578-z
Glyma.18G000200	klink_2007	doi.org/10.1007/s00425-007-0578-z
Glyma.12G043000	klink_2007	doi.org/10.1007/s00425-007-0578-z
Glyma.13G047300	klink_2007	doi.org/10.1007/s00425-007-0578-z
Glyma.05G172800	klink_2007	doi.org/10.1007/s00425-007-0578-z
Glyma.04G043200	klink_2007	doi.org/10.1007/s00425-007-0578-z
Glyma.01G014000	klink_2010	doi.org/10.1016/j.plaphy.2009.12.003
Glyma.01G028900	klink_2010	doi.org/10.1016/j.plaphy.2009.12.003
Glyma.01G030500	klink_2010	doi.org/10.1016/j.plaphy.2009.12.003
Glyma.01G044200	klink_2010	doi.org/10.1016/j.plaphy.2009.12.003
Glyma.01G108700	klink_2010	doi.org/10.1016/j.plaphy.2009.12.003
Glyma.01G115500	klink_2010	doi.org/10.1016/j.plaphy.2009.12.003
Glyma.01G127200	klink_2010	doi.org/10.1016/j.plaphy.2009.12.003
Glyma.01G139600	klink_2010	doi.org/10.1016/j.plaphy.2009.12.003
Glyma.01G187700	klink_2010	doi.org/10.1016/j.plaphy.2009.12.003
Glyma.01G232400	klink_2010	doi.org/10.1016/j.plaphy.2009.12.003
Glyma.01G238800	klink_2010	doi.org/10.1016/j.plaphy.2009.12.003
Glyma.01G244000	klink_2010	doi.org/10.1016/j.plaphy.2009.12.003
Glyma.02G017500	klink_2010	doi.org/10.1016/j.plaphy.2009.12.003
Glyma.02G042500	klink_2010	doi.org/10.1016/j.plaphy.2009.12.003
Glyma.02G125600	klink_2010	doi.org/10.1016/j.plaphy.2009.12.003
Glyma.02G187200	klink_2010	doi.org/10.1016/j.plaphy.2009.12.003
Glyma.02G200300	klink_2010	doi.org/10.1016/j.plaphy.2009.12.003
Glyma.02G208400	klink_2010	doi.org/10.1016/j.plaphy.2009.12.003
Glyma.02G233800	klink_2010	doi.org/10.1016/j.plaphy.2009.12.003
Glyma.02G245600	klink_2010	doi.org/10.1016/j.plaphy.2009.12.003
Glyma.02G248500	klink_2010	doi.org/10.1016/j.plaphy.2009.12.003
Glyma.02G296500	klink_2010	doi.org/10.1016/j.plaphy.2009.12.003
Glyma.02G309300	klink_2010	doi.org/10.1016/j.plaphy.2009.12.003
Glyma.03G006900	klink_2010	doi.org/10.1016/j.plaphy.2009.12.003
Glyma.03G027400	klink_2010	doi.org/10.1016/j.plaphy.2009.12.003
Glyma.03G044200	klink_2010	doi.org/10.1016/j.plaphy.2009.12.003
Glyma.03G088800	klink_2010	doi.org/10.1016/j.plaphy.2009.12.003
Glyma.03G181600	klink_2010	doi.org/10.1016/j.plaphy.2009.12.003
Glyma.03G264300	klink_2010	doi.org/10.1016/j.plaphy.2009.12.003
Glyma.04G040900	klink_2010	doi.org/10.1016/j.plaphy.2009.12.003
Glyma.04G077300	klink_2010	doi.org/10.1016/j.plaphy.2009.12.003
Glyma.04G104600	klink_2010	doi.org/10.1016/j.plaphy.2009.12.003
Glyma.04G227700	klink_2010	doi.org/10.1016/j.plaphy.2009.12.003
Glyma.04G229900	klink_2010	doi.org/10.1016/j.plaphy.2009.12.003
Glyma.04G256100	klink_2010	doi.org/10.1016/j.plaphy.2009.12.003
Glyma.05G002200	klink_2010	doi.org/10.1016/j.plaphy.2009.12.003
Glyma.05G067400	klink_2010	doi.org/10.1016/j.plaphy.2009.12.003
Glyma.05G082400	klink_2010	doi.org/10.1016/j.plaphy.2009.12.003
Glyma.05G147000	klink_2010	doi.org/10.1016/j.plaphy.2009.12.003
Glyma.05G169900	klink_2010	doi.org/10.1016/j.plaphy.2009.12.003
Glyma.05G204800	klink_2010	doi.org/10.1016/j.plaphy.2009.12.003
Glyma.05G216400	klink_2010	doi.org/10.1016/j.plaphy.2009.12.003
Glyma.05G241200	klink_2010	doi.org/10.1016/j.plaphy.2009.12.003
Glyma.06G034700	klink_2010	doi.org/10.1016/j.plaphy.2009.12.003
Glyma.06G074900	klink_2010	doi.org/10.1016/j.plaphy.2009.12.003
Glyma.06G075200	klink_2010	doi.org/10.1016/j.plaphy.2009.12.003
Glyma.06G078400	klink_2010	doi.org/10.1016/j.plaphy.2009.12.003
Glyma.06G087800	klink_2010	doi.org/10.1016/j.plaphy.2009.12.003
Glyma.06G202300	klink_2010	doi.org/10.1016/j.plaphy.2009.12.003
Glyma.06G270400	klink_2010	doi.org/10.1016/j.plaphy.2009.12.003
Glyma.06G298600	klink_2010	doi.org/10.1016/j.plaphy.2009.12.003
Glyma.06G319300	klink_2010	doi.org/10.1016/j.plaphy.2009.12.003
Glyma.07G229000	klink_2010	doi.org/10.1016/j.plaphy.2009.12.003
Glyma.07G243500	klink_2010	doi.org/10.1016/j.plaphy.2009.12.003
Glyma.07G262600	klink_2010	doi.org/10.1016/j.plaphy.2009.12.003
Glyma.08G108800	klink_2010	doi.org/10.1016/j.plaphy.2009.12.003
Glyma.08G109400	klink_2010	doi.org/10.1016/j.plaphy.2009.12.003
Glyma.08G128100	klink_2010	doi.org/10.1016/j.plaphy.2009.12.003
Glyma.08G177400	klink_2010	doi.org/10.1016/j.plaphy.2009.12.003
Glyma.08G277000	klink_2010	doi.org/10.1016/j.plaphy.2009.12.003
Glyma.08G299000	klink_2010	doi.org/10.1016/j.plaphy.2009.12.003
Glyma.08G320500	klink_2010	doi.org/10.1016/j.plaphy.2009.12.003
Glyma.08G334100	klink_2010	doi.org/10.1016/j.plaphy.2009.12.003
Glyma.08G344200	klink_2010	doi.org/10.1016/j.plaphy.2009.12.003
Glyma.09G022400	klink_2010	doi.org/10.1016/j.plaphy.2009.12.003
Glyma.09G073600	klink_2010	doi.org/10.1016/j.plaphy.2009.12.003
Glyma.09G124600	klink_2010	doi.org/10.1016/j.plaphy.2009.12.003
Glyma.09G153900	klink_2010	doi.org/10.1016/j.plaphy.2009.12.003
Glyma.09G198900	klink_2010	doi.org/10.1016/j.plaphy.2009.12.003
Glyma.09G236200	klink_2010	doi.org/10.1016/j.plaphy.2009.12.003
Glyma.09G270500	klink_2010	doi.org/10.1016/j.plaphy.2009.12.003
Glyma.10G060800	klink_2010	doi.org/10.1016/j.plaphy.2009.12.003
Glyma.10G067900	klink_2010	doi.org/10.1016/j.plaphy.2009.12.003
Glyma.10G090100	klink_2010	doi.org/10.1016/j.plaphy.2009.12.003
Glyma.10G161500	klink_2010	doi.org/10.1016/j.plaphy.2009.12.003
Glyma.10G222500	klink_2010	doi.org/10.1016/j.plaphy.2009.12.003
Glyma.10G253200	klink_2010	doi.org/10.1016/j.plaphy.2009.12.003
Glyma.10G258300	klink_2010	doi.org/10.1016/j.plaphy.2009.12.003
Glyma.10G268500	klink_2010	doi.org/10.1016/j.plaphy.2009.12.003
Glyma.10G295300	klink_2010	doi.org/10.1016/j.plaphy.2009.12.003
Glyma.11G051800	klink_2010	doi.org/10.1016/j.plaphy.2009.12.003
Glyma.11G062500	klink_2010	doi.org/10.1016/j.plaphy.2009.12.003
Glyma.11G062600	klink_2010	doi.org/10.1016/j.plaphy.2009.12.003
Glyma.11G062700	klink_2010	doi.org/10.1016/j.plaphy.2009.12.003
Glyma.11G082000	klink_2010	doi.org/10.1016/j.plaphy.2009.12.003
Glyma.11G091400	klink_2010	doi.org/10.1016/j.plaphy.2009.12.003
Glyma.11G113300	klink_2010	doi.org/10.1016/j.plaphy.2009.12.003
Glyma.11G178200	klink_2010	doi.org/10.1016/j.plaphy.2009.12.003
Glyma.11G203000	klink_2010	doi.org/10.1016/j.plaphy.2009.12.003
Glyma.11G247500	klink_2010	doi.org/10.1016/j.plaphy.2009.12.003
Glyma.11G252800	klink_2010	doi.org/10.1016/j.plaphy.2009.12.003
Glyma.12G024700	klink_2010	doi.org/10.1016/j.plaphy.2009.12.003
Glyma.12G059100	klink_2010	doi.org/10.1016/j.plaphy.2009.12.003
Glyma.12G179800	klink_2010	doi.org/10.1016/j.plaphy.2009.12.003
Glyma.12G181800	klink_2010	doi.org/10.1016/j.plaphy.2009.12.003
Glyma.13G035900	klink_2010	doi.org/10.1016/j.plaphy.2009.12.003
Glyma.13G042500	klink_2010	doi.org/10.1016/j.plaphy.2009.12.003
Glyma.13G056100	klink_2010	doi.org/10.1016/j.plaphy.2009.12.003
Glyma.13G095600	klink_2010	doi.org/10.1016/j.plaphy.2009.12.003
Glyma.13G132100	klink_2010	doi.org/10.1016/j.plaphy.2009.12.003
Glyma.13G144800	klink_2010	doi.org/10.1016/j.plaphy.2009.12.003
Glyma.13G173100	klink_2010	doi.org/10.1016/j.plaphy.2009.12.003
Glyma.13G173500	klink_2010	doi.org/10.1016/j.plaphy.2009.12.003
Glyma.13G175300	klink_2010	doi.org/10.1016/j.plaphy.2009.12.003
Glyma.13G208000	klink_2010	doi.org/10.1016/j.plaphy.2009.12.003
Glyma.13G210700	klink_2010	doi.org/10.1016/j.plaphy.2009.12.003
Glyma.13G224900	klink_2010	doi.org/10.1016/j.plaphy.2009.12.003
Glyma.13G236100	klink_2010	doi.org/10.1016/j.plaphy.2009.12.003
Glyma.13G285300	klink_2010	doi.org/10.1016/j.plaphy.2009.12.003
Glyma.13G319000	klink_2010	doi.org/10.1016/j.plaphy.2009.12.003
Glyma.13G336600	klink_2010	doi.org/10.1016/j.plaphy.2009.12.003
Glyma.13G369800	klink_2010	doi.org/10.1016/j.plaphy.2009.12.003
Glyma.14G089063	klink_2010	doi.org/10.1016/j.plaphy.2009.12.003
Glyma.14G091200	klink_2010	doi.org/10.1016/j.plaphy.2009.12.003
Glyma.14G092500	klink_2010	doi.org/10.1016/j.plaphy.2009.12.003
Glyma.14G162300	klink_2010	doi.org/10.1016/j.plaphy.2009.12.003
Glyma.14G189400	klink_2010	doi.org/10.1016/j.plaphy.2009.12.003
Glyma.15G055800	klink_2010	doi.org/10.1016/j.plaphy.2009.12.003
Glyma.15G062500	klink_2010	doi.org/10.1016/j.plaphy.2009.12.003
Glyma.15G078600	klink_2010	doi.org/10.1016/j.plaphy.2009.12.003
Glyma.15G128700	klink_2010	doi.org/10.1016/j.plaphy.2009.12.003
Glyma.15G152000	klink_2010	doi.org/10.1016/j.plaphy.2009.12.003
Glyma.15G156100	klink_2010	doi.org/10.1016/j.plaphy.2009.12.003
Glyma.15G179600	klink_2010	doi.org/10.1016/j.plaphy.2009.12.003
Glyma.15G199700	klink_2010	doi.org/10.1016/j.plaphy.2009.12.003
Glyma.15G211500	klink_2010	doi.org/10.1016/j.plaphy.2009.12.003
Glyma.15G249800	klink_2010	doi.org/10.1016/j.plaphy.2009.12.003
Glyma.15G252200	klink_2010	doi.org/10.1016/j.plaphy.2009.12.003
Glyma.15G273600	klink_2010	doi.org/10.1016/j.plaphy.2009.12.003
Glyma.16G062600	klink_2010	doi.org/10.1016/j.plaphy.2009.12.003
Glyma.16G078500	klink_2010	doi.org/10.1016/j.plaphy.2009.12.003
Glyma.16G103900	klink_2010	doi.org/10.1016/j.plaphy.2009.12.003
Glyma.16G142500	klink_2010	doi.org/10.1016/j.plaphy.2009.12.003
Glyma.16G164200	klink_2010	doi.org/10.1016/j.plaphy.2009.12.003
Glyma.17G008600	klink_2010	doi.org/10.1016/j.plaphy.2009.12.003
Glyma.17G028200	klink_2010	doi.org/10.1016/j.plaphy.2009.12.003
Glyma.17G030100	klink_2010	doi.org/10.1016/j.plaphy.2009.12.003
Glyma.17G030400	klink_2010	doi.org/10.1016/j.plaphy.2009.12.003
Glyma.17G037500	klink_2010	doi.org/10.1016/j.plaphy.2009.12.003
Glyma.17G054500	klink_2010	doi.org/10.1016/j.plaphy.2009.12.003
Glyma.17G077900	klink_2010	doi.org/10.1016/j.plaphy.2009.12.003
Glyma.17G098100	klink_2010	doi.org/10.1016/j.plaphy.2009.12.003
Glyma.17G112900	klink_2010	doi.org/10.1016/j.plaphy.2009.12.003
Glyma.17G126500	klink_2010	doi.org/10.1016/j.plaphy.2009.12.003
Glyma.17G171100	klink_2010	doi.org/10.1016/j.plaphy.2009.12.003
Glyma.17G254200	klink_2010	doi.org/10.1016/j.plaphy.2009.12.003
Glyma.17G258700	klink_2010	doi.org/10.1016/j.plaphy.2009.12.003
Glyma.18G009800	klink_2010	doi.org/10.1016/j.plaphy.2009.12.003
Glyma.18G031800	klink_2010	doi.org/10.1016/j.plaphy.2009.12.003
Glyma.18G044800	klink_2010	doi.org/10.1016/j.plaphy.2009.12.003
Glyma.18G080400	klink_2010	doi.org/10.1016/j.plaphy.2009.12.003
Glyma.18G141500	klink_2010	doi.org/10.1016/j.plaphy.2009.12.003
Glyma.18G211000	klink_2010	doi.org/10.1016/j.plaphy.2009.12.003
Glyma.18G213200	klink_2010	doi.org/10.1016/j.plaphy.2009.12.003
Glyma.18G272200	klink_2010	doi.org/10.1016/j.plaphy.2009.12.003
Glyma.18G285800	klink_2010	doi.org/10.1016/j.plaphy.2009.12.003
Glyma.18G301700	klink_2010	doi.org/10.1016/j.plaphy.2009.12.003
Glyma.19G044900	klink_2010	doi.org/10.1016/j.plaphy.2009.12.003
Glyma.19G053800	klink_2010	doi.org/10.1016/j.plaphy.2009.12.003
Glyma.19G128900	klink_2010	doi.org/10.1016/j.plaphy.2009.12.003
Glyma.19G172200	klink_2010	doi.org/10.1016/j.plaphy.2009.12.003
Glyma.19G197100	klink_2010	doi.org/10.1016/j.plaphy.2009.12.003
Glyma.19G250900	klink_2010	doi.org/10.1016/j.plaphy.2009.12.003
Glyma.19G262900	klink_2010	doi.org/10.1016/j.plaphy.2009.12.003
Glyma.20G051900	klink_2010	doi.org/10.1016/j.plaphy.2009.12.003
Glyma.20G077300	klink_2010	doi.org/10.1016/j.plaphy.2009.12.003
Glyma.20G130000	klink_2010	doi.org/10.1016/j.plaphy.2009.12.003
Glyma.20G160400	klink_2010	doi.org/10.1016/j.plaphy.2009.12.003
Glyma.20G205800	klink_2010	doi.org/10.1016/j.plaphy.2009.12.003
Glyma.20G224200	klink_2010	doi.org/10.1016/j.plaphy.2009.12.003
Glyma.20G241500	klink_2010	doi.org/10.1016/j.plaphy.2009.12.003
Glyma.u031307	klink_2010	doi.org/10.1016/j.plaphy.2009.12.003

### Sheet: Table S4
Table S4: Figure Legend Genes
Gene	Name	Figure
Glyma.09G114500	Sec3A-1	3a-Exocytosis
Glyma.17G246600	Sec3A-2	3a-Exocytosis
Glyma.10G217200	Sec5A-1	3a-Exocytosis
Glyma.20G174900	Sec5A-2	3a-Exocytosis
Glyma.03G026900	Sec6	3a-Exocytosis
Glyma.10G207900	Sec8-1	3a-Exocytosis
Glyma.20G182800	Sec8-2	3a-Exocytosis
Glyma.07G046100	Sec10-1	3a-Exocytosis
Glyma.16G014200	Sec10-2	3a-Exocytosis
Glyma.02G160300	Sec15A	3a-Exocytosis
Glyma.03G215200	Sec15B-1	3a-Exocytosis
Glyma.14G001400	Sec15B-2	3a-Exocytosis
Glyma.10G196100	EXO70-A1-1	3a-Exocytosis
Glyma.20G194100	EXO70-A1-2	3a-Exocytosis
Glyma.14G199700	EXO70-B1-1	3a-Exocytosis
Glyma.14G199200	EXO70-B1-2	3a-Exocytosis
Glyma.07G041100	EXO70-D1-1	3a-Exocytosis
Glyma.16G009800	EXO70-D1-2	3a-Exocytosis
Glyma.08G245400	EXO70-E1-1	3a-Exocytosis
Glyma.18G266600	EXO70-E1-2	3a-Exocytosis
Glyma.04G162400	EXO70-E2	3a-Exocytosis
Glyma.05G047800	EXO70-F1-1	3a-Exocytosis
Glyma.17G129700	EXO70-F1-2	3a-Exocytosis
Glyma.08G222500	EXO70-G1	3a-Exocytosis
Glyma.11G144600	EXO70-H7-1	3a-Exocytosis
Glyma.12G075200	EXO70-H7-2	3a-Exocytosis
Glyma.15G042400	EXO70-H7-3	3a-Exocytosis
Glyma.07G003600	EXO84B-1	3a-Exocytosis
Glyma.08G223000	EXO84B-2	3a-Exocytosis
Glyma.07G222800	EXO84C-1	3a-Exocytosis
Glyma.20G021700	EXO84C-2	3a-Exocytosis
Glyma.06G227200	GmSec61a-1	3a-Exocytosis
Glyma.12G230900	GmSec61a-2	3a-Exocytosis
Glyma.13G268600	GmSec61a-3	3a-Exocytosis
Glyma.12G230600	RabA1b-1	3a-Exocytosis
Glyma.13G269000	RabA1b-2	3a-Exocytosis
Glyma.12G058900	RabA2b	3a-Exocytosis
Glyma.05G233100	SCD1	3a-Exocytosis
Glyma.06G165500	SCD2	3a-Exocytosis
Glyma.18G172300	VAMP722-1	3a-Exocytosis
Glyma.08G355600	VAMP722-2	3a-Exocytosis
Glyma.18G022400	SNAP18a	3a-Exocytosis
Glyma.18G022500	SNAP18b	3a-Exocytosis
Glyma.18G022600	SNAP18c	3a-Exocytosis
Glyma.07G195900	NSF-1	3a-Exocytosis
Glyma.13G180100	NSF-2	3a-Exocytosis
Glyma.03G202800	SYP121-1	3a-Exocytosis
Glyma.16G154200	SYP121-2	3a-Exocytosis
Glyma.02G195300	SYP121-3	3a-Exocytosis
Glyma.02G195400	SYP121-4	3a-Exocytosis
Glyma.10G082400	SYP121-5	3a-Exocytosis
Glyma.12G194900	SYP132	3a-Exocytosis
Glyma.06G200100	SYP133	3a-Exocytosis
Glyma.13G307600	t-SNARE	3a-Exocytosis
Glyma.04G164400	SNAP33	3a-Exocytosis
Glyma.14G058300	CHC-1	3a-Endocytosis
Glyma.18G026000	CHC-2	3a-Endocytosis
Glyma.11G231100	CHC-3	3a-Endocytosis
Glyma.07G195000	CLC-1	3a-Endocytosis
Glyma.13G181500	CLC-2	3a-Endocytosis
Glyma.13G241300	CLC-3	3a-Endocytosis
Glyma.15G072100	CLC-4	3a-Endocytosis
Glyma.12G084167	AP2A-1	3a-Endocytosis
Glyma.12G180600	AP2A-2	3a-Endocytosis
Glyma.13G320200	AP2A-3	3a-Endocytosis
Glyma.01G227000	AP2B-1	3a-Endocytosis
Glyma.11G015700	AP2B-2	3a-Endocytosis
Glyma.12G021600	AP2B-3	3a-Endocytosis
Glyma.01G199000	AP2M-1	3a-Endocytosis
Glyma.05G111900	AP2M-2	3a-Endocytosis
Glyma.11G042800	AP2M-3	3a-Endocytosis
Glyma.13G004600	AP2S-1	3a-Endocytosis
Glyma.17G257900	AP2S-2	3a-Endocytosis
Glyma.20G063200	AP2S-3	3a-Endocytosis
Glyma.19G086600	TPLATE	3a-Endocytosis
Glyma.17G063500	TML-1	3a-Endocytosis
Glyma.20G083600	TML-2	3a-Endocytosis
Glyma.01G184500	TWD40-1A	3a-Endocytosis
Glyma.05G090500	TWD40-1B	3a-Endocytosis
Glyma.17G176300	TWD40-1C	3a-Endocytosis
Glyma.19G223400	TWD40-2	3a-Endocytosis
Glyma.15G008700	LOLITA-1	3a-Endocytosis
Glyma.02G294200	EHD1-1	3a-Endocytosis
Glyma.09G008800	EHD1-2	3a-Endocytosis
Glyma.15G113200	EHD2	3a-Endocytosis
Glyma.05G217300	DRP1A-1	3a-Endocytosis
Glyma.08G023300	DRP1A-2	3a-Endocytosis
Glyma.17G001500	DRP2B-1	3a-Endocytosis
Glyma.12G242300	DRP2B-2	3a-Endocytosis
Glyma.07G273100	DRP2B-3	3a-Endocytosis
Glyma.09G002100	DRP2B-4	3a-Endocytosis
Glyma.05G239300	DRP1C-1	3a-Endocytosis
Glyma.17G151800	DRP1C-2	3a-Endocytosis
Glyma.01G172200	AUXILIN-1	3a-Endocytosis
Glyma.02G055100	AUXILIN-2	3a-Endocytosis
Glyma.02G120000	AUXILIN-3	3a-Endocytosis
Glyma.04G209400	AUXILIN-4	3a-Endocytosis
Glyma.04G246200	AUXILIN-5	3a-Endocytosis
Glyma.05G194500	AUXILIN-6	3a-Endocytosis
Glyma.06G156500	AUXILIN-7	3a-Endocytosis
Glyma.08G002300	AUXILIN-8	3a-Endocytosis
Glyma.11G071000	AUXILIN-9	3a-Endocytosis
Glyma.16G137800	AUXILIN-10	3a-Endocytosis
Glyma.02G085600	HSC70-1	3a-Endocytosis
Glyma.03G171100	HSC70-2	3a-Endocytosis
Glyma.05G219400	HSC70-3	3a-Endocytosis
Glyma.05G219600	HSC70-4	3a-Endocytosis
Glyma.07G184300	HSC70-5	3a-Endocytosis
Glyma.08G025700	HSC70-6	3a-Endocytosis
Glyma.11G209354	RABF2A-1	3a-Endocytosis
Glyma.18G045000	RABF2A-2	3a-Endocytosis
Glyma.10G208300	RABF2B	3a-Endocytosis
Glyma.20G182400	RABF1	3a-Endocytosis
Glyma.06G023000	FYVE1-1	3a-Endocytosis
Glyma.04G023067	FYVE1-2	3a-Endocytosis
Glyma.17G259400	FYVE1-3	3a-Endocytosis
Glyma.13G114700	FYVE2-1	3a-Endocytosis
Glyma.17G045300	FYVE2-2	3a-Endocytosis
Glyma.10G220100	RABG3A-1	3a-Endocytosis
Glyma.20G171600	RABG3A-2	3a-Endocytosis
Glyma.07G004500	RABG3D-1	3a-Endocytosis
Glyma.08G205300	RABG3D-2	3a-Endocytosis
Glyma.19G025800	VTI12-1	3a-Endocytosis
Glyma.13G060700	VTI12-2	3a-Endocytosis
Glyma.06G196300	VTI13	3a-Endocytosis
Glyma.16G091900	SYP21	3a-Endocytosis
Glyma.09G206800	SYP23	3a-Endocytosis
Glyma.12G093400	E2FB	4a
Glyma.17G093600	Del1	4a
Glyma.04G042000	CYCD3;1	4a
Glyma.08G333800	CDC6-1	4a
Glyma.18G066900	CDC6-2	4a
Glyma.15G034300	ORC1-1	4a
Glyma.13G340100	ORC1-2	4a
Glyma.14G082100	ORC2	4a
Glyma.12G014600	ORC3	4a
Glyma.20G123000	ORC4	4a
Glyma.05G129700	MCM3	4a
Glyma.11G113300	MCM4	4a
Glyma.17G104000	MCM5	4a
Glyma.19G216100	MCM7	4a
Glyma.07G034100	CYCA2-1	4a
Glyma.08G208000	CYCA2-2	4a
Glyma.07G024000	CDKB2;2-1	4a
Glyma.04G062300	CDKB2;2-2	4a
Glyma.11G012400	CDC20.1-1	4a
Glyma.01G229600	CDC20.1-2	4a
Glyma.08G228100	CDC20.1-3	4a
Glyma.16G153100	CDC20.1-4	4a
Glyma.06G305900	CDC20.1-5	4a
Glyma.17G021700	SCL28-1	4a
Glyma.07G252700	SCL28-2	4a
Glyma.19G095300	SMR2-1	4a
Glyma.16G053900	SMR2-2	4a
Glyma.17G133000	CCS52A1	4a
Glyma.11G132200	ATG1-1	5a
Glyma.12G056800	ATG1-2	5a
Glyma.01G119400	ATG2-1	5a
Glyma.03G055500	ATG2-2	5a
Glyma.07G152700	ATG2-3	5a
Glyma.18G203733	ATG2-4	5a
Glyma.18G203800	ATG2-5	5a
Glyma.16G098600	ATG2-6	5a
Glyma.09G231000	ATG3-1	5a
Glyma.12G005700	ATG3-2	5a
Glyma.09G244800	ATG4-1	5a
Glyma.18G248400	ATG4-2	5a
Glyma.04G141000	ATG6-1	5a
Glyma.11G153900	ATG6-2	5a
Glyma.12G010000	ATG7-1	5a
Glyma.12G098400	ATG8a-1	5a, 5b
Glyma.09G003900	ATG8a-2	5a
Glyma.07G261000	ATG8b-1	5a
Glyma.15G108200	ATG8b-2	5a
Glyma.06G306300	ATG8c-1	5a
Glyma.17G013000	ATG8c-2	5a
Glyma.17G140700	ATG8e-1	5a
Glyma.11G031800	ATG8e-2	5a
Glyma.01G210200	ATG8e-3	5a
Glyma.05G058300	ATG8f	5a
Glyma.02G008800	ATG8g	5a
Glyma.10G009300	ATG8h	5a
Glyma.03G162100	ATG9-1	5a
Glyma.10G035800	ATG9-2	5a
Glyma.13G122200	ATG9-3	5a
Glyma.19G163500	ATG9-4	5a
Glyma.03G097000	ATG10-1	5a
Glyma.07G124300	ATG10-2	5a
Glyma.17G071400	ATG11-1	5a
Glyma.02G206500	ATG11-2	5a
Glyma.07G038100	ATG12-1	5a
Glyma.16G007300	ATG12-2	5a
Glyma.14G187000	ATG13-1	5a
Glyma.02G220700	ATG13-2	5a
Glyma.05G189000	ATG13-3	5a
Glyma.08G146700	ATG13-4	5a
Glyma.13G085400	ATG14-1	5a
Glyma.14G167200	ATG14-2	5a
Glyma.10G157700	ATG18-1	5a
Glyma.20G230900	ATG18-2	5a
Glyma.03G148700	ATG18-3	5a
Glyma.19G152000	ATG18-4	5a
Glyma.06G267000	ATG18-5	5a
Glyma.12G136000	ATG18-6	5a
Glyma.12G214600	ATG18-7	5a
Glyma.13G287000	ATG18-8	5a
Glyma.04G224300	ATG18-9	5a
Glyma.06G140400	ATG18-10	5a
Glyma.17G070200	ATG18-11	5a
Glyma.02G207500	ATG18-12	5a
Glyma.19G209200	ATG18-13	5a
Glyma.20G050150	ATG18-14	5a
Glyma.20G235800	ATG18-15	5a
Glyma.10G152500	ATG18-16	5a
Glyma.17G180900	ATG101-1	5a
Glyma.07G125200	VPS15-1	5a
Glyma.01G006600	VPS15-2	5a
Glyma.06G096300	VPS34-1	5a
Glyma.04G094500	VPS34-2	5a
Glyma.13G112000	JAZ1-2	6c, S5-Signaling
Glyma.01G018400	MYC2-1	S5-Signaling
Glyma.01G096600	MYC2-2	S5-Signaling
Glyma.08G271900	MYC2-3	S5-Signaling
Glyma.09G204500	MYC2-4	S5-Signaling
Glyma.17G209000	MYC2-5	S5-Signaling
Glyma.08G264701	JAZ1-1	S5-Signaling
Glyma.15G179600	JAZ1-3	S5-Signaling
Glyma.17G047700	JAZ1-4	S5-Signaling
Glyma.13G116100	JAZ12-1	S5-Signaling
Glyma.15G184900	JAZ12-2	S5-Signaling
Glyma.17G043700	JAZ12-3	S5-Signaling
Glyma.07G041400	JAZ6-1	S5-Signaling
Glyma.16G010000	JAZ6-2	S5-Signaling
Glyma.02G254300	COI1-1	S5-Signaling
Glyma.11G227300	COI1-2	S5-Signaling
Glyma.14G062100	COI1-3	S5-Signaling
Glyma.18G030200	COI1-4	S5-Signaling
Glyma.03G256200	JAR1-1	S5-Signaling
Glyma.07G057900	JAR1-3	S5-Signaling
Glyma.16G026900	JAR1-5	S5-Signaling
Glyma.19G254000	JAR1-6	S5-Signaling
Glyma.03G128600	BOP2-1	S5-Signaling
Glyma.05G235500	JAZ3-1	S5-Signaling
Glyma.08G043000	JAZ3-2	S5-Signaling
Glyma.09G077500	JAZ11-1	S5-Signaling
Glyma.01G204400	JAZ2-1	S5-Signaling
Glyma.04G013800	JAZ2-2	S5-Signaling
Glyma.06G013700	JAZ2-3	S5-Signaling
Glyma.11G038600	JAZ2-4	S5-Signaling
Glyma.09G174200	JAZ4-1	S5-Signaling
Glyma.09G071600	JAZ5-1	S5-Signaling
Glyma.09G123600	JAZ9-1	S5-Signaling
Glyma.06G285400	ACX3-1	S5 - Biosynthesis
Glyma.10G197800	OPCL1-1	S5 - Biosynthesis
Glyma.10G197900	OPCL1-2	S5 - Biosynthesis
Glyma.20G192100	OPCL1-3	S5 - Biosynthesis
Glyma.07G162900	AOS-2	S5 - Biosynthesis
Glyma.11G122700	AOS-3	S5 - Biosynthesis
Glyma.14G078600	AOS-4	S5 - Biosynthesis
Glyma.17G246500	AOS-5	S5 - Biosynthesis
Glyma.08G102900	LOX6-1	S5 - Biosynthesis
Glyma.01G002400	PLA2-ALPHA-1	S5 - Biosynthesis
Glyma.07G129900	PLA2-ALPHA-2	S5 - Biosynthesis
Glyma.08G028800	PLA2-ALPHA-3	S5 - Biosynthesis
Glyma.13G109700	OPR3-1	S5 - Biosynthesis
Glyma.13G109800	OPR3-2	S5 - Biosynthesis
Glyma.17G049900	OPR3-3	S5 - Biosynthesis
Glyma.17G050000	OPR3-4	S5 - Biosynthesis
Glyma.11G130200	LOX2-1	S5 - Biosynthesis
Glyma.12G054700	LOX2-3	S5 - Biosynthesis
Glyma.13G030300	LOX2-4	S5 - Biosynthesis
Glyma.13G075900	LOX2-5	S5 - Biosynthesis
Glyma.20G053700	LOX2-6	S5 - Biosynthesis
Glyma.20G054000	LOX2-7	S5 - Biosynthesis
Glyma.06G016900	OPR2-1	S5 - Biosynthesis
Glyma.11G007600	OPR2-2	S5 - Biosynthesis
Glyma.13G186200	OPR2-3	S5 - Biosynthesis
Glyma.15G223900	OPR2-5	S5 - Biosynthesis
Glyma.19G057500	OPR2-7	S5 - Biosynthesis
Glyma.01G171600	JMT-1	S5 - Biosynthesis
Glyma.02G054200	JMT-2	S5 - Biosynthesis
Glyma.06G010800	JMT-4	S5 - Biosynthesis
Glyma.09G253766	JMT-5	S5 - Biosynthesis
Glyma.09G254140	JMT-7	S5 - Biosynthesis
Glyma.09G254200	JMT-8	S5 - Biosynthesis
Glyma.18G238800	JMT-11	S5 - Biosynthesis
Glyma.18G244500	LCAT3-1	S5 - Biosynthesis
Glyma.07G085200	AIM1-1	S5 - Biosynthesis
Glyma.09G191700	AIM1-2	S5 - Biosynthesis
Glyma.01G207500	ACX1-1	S5 - Biosynthesis
Glyma.05G062200	ACX1-2	S5 - Biosynthesis
Glyma.11G035200	ACX1-3	S5 - Biosynthesis
Glyma.17G144000	ACX1-4	S5 - Biosynthesis
Glyma.17G144051	ACX1-5	S5 - Biosynthesis
Glyma.03G264300	LOX4-1	S5 - Biosynthesis
Glyma.11G197500	LOX4-2	S5 - Biosynthesis
Glyma.15G074267	LOX4-3	S5 - Biosynthesis
Glyma.19G263300	LOX4-5	S5 - Biosynthesis
Glyma.05G180100	ACX2-1	S5 - Biosynthesis
Glyma.07G180100	PKT3-1	S5 - Biosynthesis
Glyma.20G009100	PKT3-2	S5 - Biosynthesis
Glyma.03G110600	DAD1-1	S5 - Biosynthesis
Glyma.13G047300	AOC3-1	S5 - Biosynthesis
Glyma.19G044900	AOC3-2	S5 - Biosynthesis
Glyma.01G099000	ACX4-1	S5 - Biosynthesis
Glyma.03G056400	ACX4-2	S5 - Biosynthesis
Glyma.07G151500	ACX4-3	S5 - Biosynthesis
Glyma.18G202800	ACX4-4	S5 - Biosynthesis
Glyma.01G086900	AOC2-1	S5 - Biosynthesis
Glyma.02G099200	AOC4-1	S5 - Biosynthesis
Glyma.08G256600	AOC4-2	S5 - Biosynthesis
Glyma.18G280900	AOC4-3	S5 - Biosynthesis
Glyma.07G039900	LOX3-1	S5 - Biosynthesis
Glyma.07G196800	LOX3-2	S5 - Biosynthesis
Glyma.13G239000	LOX3-3	S5 - Biosynthesis
Glyma.16G008700	LOX3-4	S5 - Biosynthesis
Glyma.02G309300	PAL1-1	S6 - Biosynthesis
Glyma.03G181600	PAL1-2	S6 - Biosynthesis
Glyma.10G058200	PAL1-3	S6 - Biosynthesis
Glyma.13G145000	PAL1-4	S6 - Biosynthesis
Glyma.19G182300	PAL1-5	S6 - Biosynthesis
Glyma.08G125600	UGT74F2-1	S6 - Biosynthesis
Glyma.03G070600	ICS2-1	S6 - Biosynthesis
Glyma.02G285900	WRKY28-1	S6 - Biosynthesis
Glyma.05G127600	WRKY28-2	S6 - Biosynthesis
Glyma.08G082400	WRKY28-3	S6 - Biosynthesis
Glyma.14G028900	WRKY28-4	S6 - Biosynthesis
Glyma.13G070900	DOX1-1	S6 - Biosynthesis
Glyma.19G011700	DOX1-2	S6 - Biosynthesis
Glyma.05G237200	SARD1-1	S6 - Biosynthesis
Glyma.07G093900	SARD1-2	S6 - Biosynthesis
Glyma.08G044400	SARD1-3	S6 - Biosynthesis
Glyma.09G182400	SARD1-4	S6 - Biosynthesis
Glyma.02G063600	MES1-5	S6 - Biosynthesis
Glyma.11G059551	MES1-7	S6 - Biosynthesis
Glyma.16G145100	MES1-8	S6 - Biosynthesis
Glyma.09G254080	BSMT1-1	S6 - Biosynthesis
Glyma.16G134600	BSMT1-5	S6 - Biosynthesis
Glyma.16G134666	BSMT1-6	S6 - Biosynthesis
Glyma.01G104100	ICS1-1	S6 - Biosynthesis
Glyma.16G145200	MES4-1	S6 - Biosynthesis
Glyma.02G063500	MES9-1	S6 - Biosynthesis
Glyma.10G209800	PAL2-1	S6 - Biosynthesis
Glyma.03G181700	PAL3-1	S6 - Biosynthesis
Glyma.20G180800	PAL4-1	S6 - Biosynthesis
Glyma.13G061500	UGT74F1-1	S6 - Biosynthesis
Glyma.19G025200	UGT74F1-3	S6 - Biosynthesis
Glyma.04G254800	TGA7-1	S6 - Signaling
Glyma.13G085100	TGA7-2	S6 - Signaling
Glyma.14G167000	TGA7-3	S6 - Signaling
Glyma.02G176800	TGA10-1	S6 - Signaling
Glyma.03G142400	TGA10-2	S6 - Signaling
Glyma.10G092100	TGA10-3	S6 - Signaling
Glyma.19G145300	TGA10-4	S6 - Signaling
Glyma.11G183700	TGA9-1	S6 - Signaling
Glyma.12G088700	TGA9-2	S6 - Signaling
Glyma.12G184500	TGA9-3	S6 - Signaling
Glyma.13G316900	TGA9-4	S6 - Signaling
Glyma.02G283300	NPR3-1	S6 - Signaling
Glyma.14G031300	NPR3-2	S6 - Signaling
Glyma.05G182500	TGA1-1	S6 - Signaling
Glyma.08G140100	TGA1-2	S6 - Signaling
Glyma.03G127600	AHBP-1B-1	S6 - Signaling
Glyma.03G128200	AHBP-1B-2	S6 - Signaling
Glyma.19G130200	AHBP-1B-3	S6 - Signaling
Glyma.15G127200	NPR1-1	S6 - Signaling
Glyma.09G020800	NPR4-1	S6 - Signaling
Glyma.13G193700	OBF5-1	S6 - Signaling
Glyma.15G062900	PR1-8	S6 - Signaling
Glyma.13G252600	PR-1-LIKE-1	S6 - Signaling
Glyma.15G062300	PR-1-LIKE-2	S6 - Signaling
Glyma.06G107300	TGA3-1	S6 - Signaling
Glyma.11G236300	TGA4-2	S6 - Signaling
Glyma.18G020900	TGA4-3	S6 - Signaling
Glyma.20G195100	TGA4-4	S6 - Signaling
Glyma.10G296200	TGA6-2	S6 - Signaling
Glyma.15G232000	TGA6-3	S6 - Signaling
Glyma.20G246400	TGA6-4	S6 - Signaling
